# Culture-Associated Changes in the Human Cardiac Fibroblast Surfaceome: A Proteomic Resource for Cell Surface Marker and Target Discovery

**DOI:** 10.64898/2026.11.09.765497

**Authors:** Roneldine Mesidor, Linda Berg Luecke, Matthew Waas, Jennifer Schneider, Garam Park, Ella Rowe, Kyu Shik Kim, Heather C. Jensen-Smith, Erin N. Schuette, Pranav Renavikar, Claudius Mahr, Daniel R. Anderson, Rebekah L. Gundry

**Author notes:** Corresponding author: Rebekah L. Gundry, PhD, University of Nebraska Medical Center, Department of Cellular and Integrative Physiology, 985850 Nebraska Medical Center, Omaha, NE, 68198-5850, USA. These authors contributed equally (Roneldine Mesidor, Linda Berg Luecke).

## Abstract

Cardiac fibroblasts (CF) are central to cardiac homeostasis and fibrosis, but the lack of reliable cell surface markers limits their direct isolation, characterization, and selective targeting in human myocardium. Most CF studies use cultured cells, yet how the cell surface changes during culture remains poorly defined. We used mass spectrometry-based surfaceome profiling in five sequential substudies of human CF, spanning failing and non-failing hearts, fresh and cryopreserved myocardium, and laboratory-isolated and commercially sourced cells. Culture was associated with extensive changes in surface protein abundance, which were largest between P0 and P1 and were reproduced in CF from fresh and cryopreserved tissue. These changes included increases in proteins associated with fibroblast activation and matrix production, and changes in proteins used as CF markers and pharmacologic targets. Whole cell proteomics showed that these changes extended beyond the cell surface. Because culture history shapes cultured CF, we examined 30 years of CF literature, revealing widespread use of later, mixed, or unreported passages and incomplete reporting of culture conditions. To aid future studies, we developed CFxplorer (CFxplorer.net), an interactive resource that integrates this literature analysis, passage-resolved protein trajectories, and a Human CF Surfaceome Atlas of 1,577 cell surface N-glycoproteins detected across 234 CF samples, with extracellular peptide evidence and biological and pharmacologic annotations to help prioritize candidate surface markers and targets for validation. Collectively, this study expands the human CF surfaceome, defines how it changes during culture, and shows that the properties of cultured CF should be verified, not assumed, before use in experiments.
