## Supplementary Tables 1-4 for "Culture-Associated Changes in the Human Cardiac Fibroblast Surfaceome: A Proteomic Resource for Cell Surface Marker and Target Discovery"

### Sheet: Supplementary Table 1
Supplementary Table 1. Reagents and consumables used in this study.
Item	Vendor	Catalog
Fetal bovine serum (FBS)	Sigma-Aldrich	F0926
Iscove’s modified Dulbecco’s medium (IMDM)	Gibco	12440053
Dimethyl Sulfoxide (DMSO)	Sigma-Aldrich	D2438
1X Hanks Balanced Salt Solution, magnesium, calcium (HBSS+/+)	Gibco	14025-092
70 μm cell strainer	pluriSelect	43-50070-51
30 μm cell strainer	pluriSelect	43-50030-01
Collagenase B	Roche	11088815001
Collagenase IV	Gibco	17104019
Dispase II	Zenbio	D4693-1G
100X antibiotic-antimycotic	Gibco	15240062
Gelatin solution	Sigma-Aldrich	G1393
0.5 M ethylenediaminetetraacetic acid (EDTA) solution	Sigma-Aldrich	03690
1X Dulbecco’s phosphate-buffered saline without calcium and magnesium (DPBS -/-)	Sigma-Aldrich	D8537-500ML
DNase I	Sigma-Aldrich	10104159001
Cardiac Fibroblast Growth Medium-3 BulletKit®	Lonza	CC-4526
EGM®-2 Endothelial Cell Growth Medium-2 BulletKit®	Lonza	CC-3162
Trypsin/EDTA, 100 mL	Lonza	CC-5012
Trypsin Neutralizing Solution (TNS), 100 mL	Lonza	CC-5002
HEPES Buffered Saline Solution, 500 mL	Lonza	CC-5024
10X Phosphate buffered saline (PBS)	Quality Biological	119-248-161
Sodium meta-periodate	Pierce	20504
Sodium sulfite	Alfa Aesar	13454
Biocytin hydrazide	Biotium	90060
(1H-imidazol-2-YI)-methanamine dihydrochloride	Aurum Pharmatech	Q-1310
EZ-Link™ Alkoxyamine-PEG4-Biotin	Thermo	26137
2-Amino-5-methoxybenzoic acid	Thermo	L10295-03
Magnesium Chloride, 1M	Quality Biological	351-033-721
Triethylammonium bicarbonate buffer, 1M (TEAB)	Sigma	18597-100ML
20% Sodium dodecyl sulfate (SDS)	Invitrogen	BP-1311-1
TrypLE Express Enzyme (1x) phenol red	Thermo Fisher Scientific	12605-010
Trypan Blue Solution, 0.4%	Thermo Fisher Scientific	15250-061
1X Hanks Balanced Salt Solution, no magnesium, no calcium (HBSS-/-)	Thermo Fisher Scientific	14025-076
Bovine serum albumin (BSA)	Millipore Sigma	A9647
16% Formaldehyde (w/v) methanol-free	Thermo Fisher Scientific	PI28906
SYTOX™ Blue Dead Cell Stain	Invitrogen	S34857
Human anti-CD31 APC	BioLegend	303116
APC mouse IgG1 isotype control	Invitrogen	MA5-18093
Alexa Fluor 594 Anti-vimentin antibody	Abcam	ab154207
Anti-alpha smooth muscle Actin antibody	Abcam	ab7817
Goat anti-mouse IgG2a Alexa Fluor 647	Invitrogen	A21241
PE mouse IgG2a isotype control	eBioscience	12-4724-42
Phosphate buffered saline (PBS)	Quality Biological	119-069-151
Paraformaldehyde (PFA)	Ted Pella Inc	18505-100
Goat serum	Gibco	16210064
Triton-X-100	Thermo Fisher Scientific	BP151-100
Glycine	Sigma-Aldrich	G7126
Prolong Diamond Antifade Mountant	Invitrogen	P36961
Hoechst 33342	Invitrogen	H21492
Alexa Fluor 647 anti-vimentin	Abcam	Ab194719
TWEEN® 20	Sigma-Aldrich	P9416
Acetonitrile, Optima™ LC/MS Grade, 4L	FisherScientific	A955-4
Methanol, Optima™ LC/MS Grade, 4L	FisherScientific	A456-4
0.1% FA in Water, Optima™ LC/MS Grade, 4L	FisherScientific	LS118-4
0.1% FA in Acetonitrile, Optima™ LC/MS Grade, 4L	FisherScientific	LS120-4
Water, Optima™ LC/MS Grade, 4L	FisherScientific	W6-4
Chloroform	Millipore-Sigma	650498-1L
n-Dodecyl-β-Maltoside (DDM)	GoldBio	DDM5
Cleanascite™ Lipid Removal Reagent and Clarification	Biotech Support Group	X2555-10
Benzonase Nuclease	Sigma	E1014-25KU
HALT protease inhibitor	Fisher Scientific	87786
MiliQ Water
Sodium chloride solution, 5M	Sigma	S6546
Formic Acid, 99.0+%, Optima™ LC/MS Grade	Fisher Scientific	A11710X1AMP
Sodium dibasic phosphate	Sigma-Aldrich	S7907
10% Sodium dodecyl sulfate (SDS)	Invitrogen	AM9822
Ammonium bicarbonate	Sigma-Aldrich	09830-500G
5x Invitrosol	Invitrogen	MS10007
Phosphoric acid solution, 85 wt. % in H2O	Millipore-Sigma	W290017-1KG-K
Sodium carbonate	Sigma-Aldrich	S7795
Streptavidin MagBeads	GenScript	L00424
Streptavidin MagBeads	GenScript	L00936
Endoproteinase PNGase F	Promega (Madison, WI)	V4831
PNGase F PRIME-LY	Bulldog Bio	NZPP050LY
Iodoactamide (IAA)	Millipore-Sigma	I1149
Tris(2-carboxyethyl)phosphine hydrochloride (TCEP)	Sigma	C4706
Trypsin/Lys-C Mix	Promega (Madison, WI)	V5073
Sodium hydroxide, 10N solution	VWR	E584-500ML
E. coli digest	Waters Corporation (Milford, MA)	186003196
Biognosys iRT kit	Biognosys AG (Schlieren, Switzerland)	Ki-3002-2
Pierce™ 660nm Protein Assay Kit	Pierce	22662
Pierce™ Quantitative Peptide Assays & Standards	Pierce	23290
Sera-Mag SpeedBead Carboxylate-modified magnetic particles (hydrophilic)	Cytiva	45152105050250
Sera-Mag SpeedBead carboxylate modified magnetic particles (hydrophobic)	Cytiva	65152105050250
Dulbecco’s Phosphate Buffered Saline (DPBS +/+)	Sigma-Aldrich	D8662
WGA-Alex fluor 488	Thermofisher	W11261
Trichrome Stain Kit - Masson's	StatLab	KTMTR
NHCF-V – Human Ventricular Cardiac Fibroblasts	Lonza	CC-2904

### Sheet: Supplementary Table 2
Supplementary Table 2. Details for antibody-based studies.
Immunofluorescence imaging experimental details – Vimentin - Substudy I
Reagents
Fixation solution:	4% PFA in PBS
Blocking Solution	1% BSA, 10% goat serum, 0.3 M glycine, 0.1% Tween in PBS
Blocking and permeabilization solution:	0.1% Triton-X in 0.1% BSA in PBS
Wash solution:	1X PBS (PBS)
Note: One wash is defined as the addition of wash solution, centrifugation (300 x g for 3 minutes) and plate flicking to remove liquid
Protocol Steps	Time		Reagent
1. Fixation	20 minutes		100 µL fixation solution
2. Wash	-		2 washes x 200 µL wash solution
3. Permeabilize and block	45 minutes		100 µL block and permeabilization solution
4. 1	Overnight in the dark at 4		200 µL 1
Antibody binding	C		antibody in blocking solution
5. Wash	-		2 washes x 200 µL wash solution
6. 2° Antibody and nuclear stain binding	10 minutes in the dark at RT		200 µL Hoechst 33342 in blocking Solution
7. Wash	-		2 washes x 200 µL wash solution
8. Mount on Slide	30 minutes		10 µL Prolong Diamond Antifade Mountant
Antibodies
Target	Clone	Vendor	Catalog #	Lot #
Alexa Fluor 647 Anti-vimentin antibody	EPR3776	Abcam	ab194719	GR3353000-5
Samples Analyzed
1°Ab	1° Ab Quantity (µg)	1° Ab
		Total volume with block solution (µL)
Alexa Fluor 647 Anti-vimentin antibody	1	200
Flow cytometry experimental details – CD31 live stain - Substudy I.
Reagents
Blocking solution:	2% FBS in HBSS-/-
Wash solution:	0.5% FBS in HBSS -/-
Note: One wash is defined as the addition of wash solution, centrifugation (300 x g for 3 minutes) and plate flicking to remove liquid
Protocol Steps	Time	Reagents
1. Block	15 minutes	100 µL blocking solution
2. Primary Antibody	45 minutes	100 µL primary antibody in block solution
3. Wash	-	3 washes x 200 µL wash solution
4. Resuspension	-	200 µL wash solution containing Sytox blue
Antibodies
Target	Clone	Vendor	Catalog #	Lot #
CD31 APC	WM59	BioLegend	303116	B271124
APC Mouse IgG1 isotype control		Invitrogen	MA5-18093	UB2716191
Samples Analyzed (Primary Antibody)
# of Wells	Cell Type	1°Ab/Isotype control	1°Ab/Isotype control Quantity (µg)	1°Ab/Isotype control Volume (µl)
1 (unstained control)	CF	none	none	none
1 (isotype control)	CF	Mouse IgG1 Isotype Control		5 µL
1	CF	CD31	0.4 µg	5 µL
Instrument Configuration
Instrument	Attune NxT
Laser line	637
Emission filter	670/14
Fluorochrome	APC
Immunofluorescence imaging experimental details – Vimentin/alpha-SMA/WGA - Substudy IV & V
Reagents
Fixation solution:	4% PFA in DPBS+/+
Blocking Solution	1% BSA, 10% goat serum, 0.3 M glycine, 0.1% Tween-20 in 1X DPBS +/+
Permeabilization solution:	0.1% Triton X-100 in 1X DPBS +/+
Wash solution:	ice cold 1X DPBS+/+
Note: One wash is defined as the addition of wash solution followed by aspiration of wash solution.
Protocol Steps	Time		Reagent
1. Wash	-		3 washes X 900 µL wash solution
1. Fixation	15 minutes, in the dark at RT		500 µL fixation solution
2. Wash	-		3 washes X 900 µL wash solution
Note: Slides containing cells were then placed in a humidified chamber with wash solution added to each slide and stored at 4 degrees until all samples were collected for staining.
3. WGA staining	10 minutes, in the dark at RT		500 µL 5 µg/mL WGA-488
4. Wash	-		3 washes X 900 µL wash solution
5. Permeabilize	5 minutes, in the dark at RT		900 µL permeabilization solution
6. Wash	-		3 washes X 900 µL wash solution
7. Block	1 hour, in the dark at RT		900 µL blocking solution
8. 1° Antibody binding	Overnight in the dark at 4 °C		500 µL 1° antibody in blocking solution
9. Wash	-		3 washes X 900 µL wash solution
10. 2° Antibody binding	1 hour in the dark at RT		500 µL 2° antibody in blocking solution
11. Wash	-		3 washes X 900 µL wash solution
12. Mount and DAPI staining on Slide	24 hours at RT in the dark		20 µL Prolong Diamond Antifade Mountant with DAPI
Antibodies
Target	Clone	Vendor	Catalog #	Lot #
Alexa Fluor 594 Anti-vimentin antibody	EPR3776	Abcam	ab154207	1086624-2
Anti-alpha smooth muscle Actin antibody	1A4	Abcam	ab7817	1009584-31
Goat anti-mouse IgG2a Alexa Fluor 647	-	Invitrogen	A21241	1755551
Samples Analyzed
1°Ab	1° Ab Quantity (µg)	1° Ab
		Total volume with block solution (µL)
Alexa Fluor 594 Anti-vimentin antibody	0.125	500
alpha-smooth muscle actin	0.5	500

### Sheet: Supplementary Table 3
Supplementary Table 3. Donor information for heart samples used to perform CSC experiments
Substudy I
Donor information for non-failing heart samples to quantitatively compare surfaceome profile across cell culture passages of isolated and explanted cardiac fibroblasts
Donor #	Sex	Age	Ethnicity	Cause of death		Medical history
14083	M	32	Asian Pacific	Suicide		Hypertension, tobacco, history of drug abuse (marijuana, cocaine, hash, and speed)
14118	F	41	Caucasian	Pneumonia from acute respiratory failure		Spina bifida, kidney calcification, gastroesophageal reflux disease, history of epilepsy
14150	F	52	Caucasian	Cerebrovascular Accident		Coronary artery disease, hypertension, peripheral vascular disease, tobacco, drug abuse (heroin, meth)
Substudy II
Donor information for non-failing and failing heart samples used to quantitatively compare isolated and explanted cardiac fibroblasts at P0.
Donor #	Sex	Age	Ethnicity	Cause of death		Medical history
13354	F	34	Caucasian	Cardiac arrest		Tobacco use, drug use (cocaine, marijuana, opiates)
14118	F	41	Caucasian	Pneumonia from acute respiratory failure		Spina bifida, kidney calcification, gastroesophageal reflux disease, history of epilepsy
14150	F	52	Caucasian	Cerebrovascular Accident		Coronary artery disease, hypertension, peripheral vascular disease, tobacco, drug abuse (heroin, meth)
350	F	67	Caucasian	Not applicable		Non-ischemic cardiomyopathy, moderate tricuspid regurgitation, hyperlipidemia, hypertension, peripheral artery disease, type 2 diabetes with diabetic nephropathy, chronic kidney disease stage 3B
376	M	37	African American	Not applicable		Non-ischemic cardiomyopathy, hypertension, type 2 diabetes, obstructive sleep apnea, paraoxysmal afib, implantable cardioverter defibrillator, atrioventricular block, chronic kidney disease stage 3, LV thrombus
381	M	40	Caucasian	Not applicable		Non-ischemic cardiomyopathy, paroxysmal atrial fibrillation, obesity, asthma
Substudy III	Donor information for failing heart samples
Donor #	Sex	Age	Ethnicity	Etiology	EF	Medical history
686	M	60	Caucasian	NICM	0.1	Depression, Deep Vein Thrombosis, Pulmonary Embolism, Mitral Regurgitation, Tricuspid Regurgitation
957	M	67	Caucasian	ICM	0.45	Hypothyroidism, Large Ventricular Septal Defect, Cardiogenic shock on Veno-Arterial Extracorporeal Membrane Oxygenation, Type 2 Diabetes Mellitus, Hypertension, Chronic Kidney Disease
907	M	50	Caucasian	ICM	0.1	Fibromyalgia, Primary Osteoarthritis, Cervical Spine Stenosis, Ventricular Tachycardia
710	F	46	Caucasian	NICM	0.2	Obstructive Sleep Apnea on Continuous Positive Airway Pressure, Tricuspid Regurgitation
832	M	37	Hispanic or Latino	NICM	0.45	Obstructive Sleep Apnea, Hyperlipidemia
413	F	59	Caucasian	NICM	0.25	Obstructive Sleep Apnea, Atrial Fibrillation, Cerebrovascular Accident, Depression, Steroid Psychosis, Type 2 Diabetes Mellitus
769	M	67	Hispanic or Latino	ICM	0.1	Reports last use of alcohol or marijuana was at age 35, Hypertension, Hyperlipidemia, Chronic Kidney Disease, Mitral Regurgitation
Substudy IV	Donor information for failing heart samples
Donor #	Sex	Age	Ethnicity	Etiology	EF	Medical history
778	M	62	Caucasian	NICM	0.15	Obstructive Sleep Apnea, Paroxysmal Atrial Fibrillation, Left Ventricular Thrombus, Chronic Kidney Disease, Hypertension, history of alcohol use, tobacco use, methamphetamine use, and marijuana use (quit in 2013).
1187	M	49	Caucasian	NICM	0.1	Hypertrophic Cardiomyopathy, Atrial Fibrillation, Obstructive Sleep Apnea, Cardiogenic Shock, Type 2 Diabetes Mellitus, Hypertension, Hyperlipidemia, Chronic Kidney Disease, and a Variant of Uncertain Significance in the TNNT2 gene.
1157	M	45	Caucasian	NICM	0.35	Ventricular Tachycardia, Obstructive Sleep Apnea, Hypogonadism, MYBPC3 (Myosin Binding Protein C3) gene variant, and Stage D Hypertrophic Cardiomyopathy.
1376	M	65	Caucasian	ICM	0.15	Pulmonary Hypertension, Obstructive Sleep Apnea, Gastroesophageal Reflux Disease, History of Ventricular Tachycardia, Paroxysmal Atrial Fibrillation status post Left Atrial Appendage Ligation, Atrial Fibrillation, Hypertension, Hyperlipidemia, and Chronic Kidney Disease.
1384	F	60	Caucasian	NICM	0.1	Atrial Fibrillation on Anticoagulation, Secondary Pulmonary Hypertension, Post-Traumatic Stress Disorder, and Anxiety.

### Sheet: Supplementary Table 4
Supplementary Table 4. Details for mass spectrometry-based studies.
Mass spectrometry acquisition settings
	Orbitrap Exploris 480:	Orbitrap Exploris 480:	Orbitrap Exploris 480:	Orbitrap Astral:	Orbitrap Astral:
	microCell Surface Capture - DDA	microCell Surface Capture - DIA	nanoCell Surface Capture - DIA	nanoCell Surface Capture - DIA	Whole Cell - DIA
Substudy	1, 2	1, 2	3	4, 5	4, 5
Injection Mode	User Defined Method	User Defined Method	User Defined Method	Partial Loop	Partial Loop
Sample Loop	18 μL	18 μL	18 μL	25 μL	5 μL
Stationary Phase	PepMap RSLC C18	PepMap RSLC C18	μPac™ Neo 50 cm	IonOpticks Aurora® Ultimate™ C18	μPac™ Neo 50 cm
	100 Å, 3 µm, 15 cm	100 Å, 3 µm, 15 cm	C18 pillar	120 Å, 1.7 µm, 25 cm × 75 µm	C18 pillar
LC Solvent A	100% H2O,	100% H2O,	100% H2O,	100% H2O,	100% H2O,
	0.1% formic acid	0.1% formic acid	0.1% formic acid	0.1% formic acid	0.1% formic acid
LC Solvent B	80% MeCN,	100% MeCN,	100% MeCN,	100% MeCN,	100% MeCN,
	0.1% formic acid	0.1% formic acid	0.1% formic acid	0.1% formic acid	0.1% formic acid
LC Gradient	5-5% B in 3 min	4-4% B in 3 min	2-2% B in 5 min	4-8% B in 7 min	4-4% B in 1 min
	5-30% B in 52 min	4-24% B in 52 min	2-24% B in 50 min	8-35% B in 60 min	4-35% B in 62 min
	30-55% B in 10 min	24-44% B in 10 min	24-44% B in 10 min	35-55% B in 10 min	35-95% B in 2 min
	55-95% B in 1 min	44-85% B in 1 min	44-85% B in 0.1 min	55-95% B in 1 min	95% B hold 2 min
LC Flow Rate	300 nL/min	300 nL/min	300 nL/min (750 nL/min equilibration/wash)	300 nL/min	300 nL/min (750 nL/min load/wash)
Mass Spectrometer	Thermo Orbitrap Exploris 480	Thermo Orbitrap Exploris 480	Thermo Orbitrap Exploris 480	Thermo Orbitrap Astral	Thermo Orbitrap Astral
Method Type	Data dependent MS2, cycle time 3s	Data independent MS2	Data independent MS2	Data independent MS2	Data independent MS2
Spray Voltage	2.0 kV	2.0 kV	2.0 kV	1.9 kV	1.9 kV
MS1 Detector	Orbitrap	Orbitrap	Orbitrap	Orbitrap	Orbitrap
MS1 scan range	375-1800 m/z	375-1320	375-1320	380-980	380-980
MS1 resolution	120,000 @ 200 m/z	60,000 @ 200 m/z	60,000 @ 200 m/z	240,000 @ 200 m/z	240,000 @ 200 m/z
MS1 AGC Target	3	1	1	5	5
MS1 Maximum IT	50 ms	Auto	Auto	5 ms	5 ms
MS2 Detector	Orbitrap	Orbitrap	Orbitrap	Astral	Astral
MS2 resolution	30,000 @ 200 m/z	30000	30000	N/A	N/A
Isolation Window	1.6 m/z	24 m/z	24 m/z, staggered	2 m/z	2 m/z
MS2 AGC Target	Custom	Custom	20	5	5
MS2 Maximum IT	Auto	Dynamic	Dynamic	3 ms	3 ms
Activation Type / Collision Energy	HCD 30%	HCD 28%	HCD, NCE 28%	HCD, NCE 25%	HCD, NCE 25%
Intensity Threshold	50000
Dynamic Exclusion	15 s
Peptide search and post-search validation parameters
Sample	Cell Surface Capture - DDA*	Cell Surface Capture - DIA	Whole Cell - DIA
Substudy	1	2, 3, 4, 5 Cell Surface Capture	4, 5 Whole Cell
Platform	ProteomeDiscoverer 2.4	Spectronaut 21	Spectronaut 21
Search Algorithm	SequestHT	directDIA+ (Deep)	directDIA+ (Deep)
	MSFragger	Pulsar (closed search)	Pulsar (closed search)
Validation	Percolator	Spectronaut Q-value	Spectronaut Q-value
	Peptide Validator	Mutated decoys	Mutated decoys
	Protein FDR Validator	IDPicker protein inference	IDPicker protein inference
Database	SwissProt; Human; Trypsin, PNGase F, Streptavidin, Pierce PRTC, created 12/05/2019	SwissProt; Human with isoforms (June 2023; 42,438 entries); Trypsin, PNGase F, Streptavidin	SwissProt; Human with isoforms (June 2023; 42,438 entries); Trypsin
Enzyme (semi/full)	Trypsin (semi)	Trypsin, Lys-C (semi)	Trypsin/P, Lys-C (semi)
Missed Cleavages	2	2	2
Precursor mass tolerance	20 ppm	Dynamic	Dynamic
Fragment mass tolerance	0.05 Da	Dynamic	Dynamic
Static Modifications	Carbamidomethyl (C)	Carbamidomethyl (C)	Carbamidomethyl (C)
Dynamic Modifications	Oxidation (M),	Oxidation (M),	Oxidation (M),
	Acetylation (N-term)	Acetylation (Protein N-term)	Acetylation (Protein N-term)
	Deamidation (N)	Deamidation (N)
Target FDR (Strict):	0.01	0.01 (precursor and protein Q-value)	0.01 (precursor and protein Q-value)
Target FDR (Relaxed):	0.05	N/A	N/A
Validation basis	Q-value	Q-value	Q-value
	*Used for some samples in the CF Surfaceome Atlas
